# Excretory-secretory products of the fish-borne parasite *Anisakis simplex* L3 larvae possess allergens and unusual glycan modifications

**DOI:** 10.1101/2025.06.26.661700

**Authors:** Isabella Adduci, Xiaoxu Wang, Katharina Paschinger, Iain B. H. Wilson, Guofeng Cheng, Shi Yan

**Affiliations:** Institute of Parasitology, Department of Biological Sciences and Pathobiology, University of Veterinary Medicine Vienna, 1210 Vienna, Austria; School of Biotechnology Jiangsu University of Science and Technology, Zhen Jiang, 212100, China; Institute of Biochemistry, University of Natural Resources and Life Sciences, Vienna, 1190 Vienna, Austria; Shanghai Tenth People’s Hospital, Institute for Infectious Diseases and Vaccine Development, Tongji University School of Medicine, Shanghai, China; Clinical Center for Brain and Spinal Cord Research, Tongji University, Shanghai 200092, China; Affiliated Shanghai Blue Cross Brain hospital, School of Medicine, Tongji University, Shanghai 200020, China

**Keywords:** Parasitic nematode, *Anisakis simplex*, allergen, glycan, glycomics

## Abstract

*Anisakis simplex* is a parasitic aquatic nematode, which may cause mild-to-severe gastrointestinal allergic reactions (Anisakiasis) with clinical symptoms, such as rhinitis and urticaria in humans who accidentally consume raw or undercooked marine products contaminated with infective L3 *Anisakis* larvae. Several *Anisakis* excretory/secretory (E/S) products and somatic proteins are known to be involved in IgE-mediated allergic reactions. In comparison to vertebrates, nematodes have a distinct machinery to glycosylate their proteins and unusual glycan structures have been reported previously, many of which play immunogenic and immunomodulatory roles in host-parasite interactions. While an early study indicated that O-glycans participate the cross-reactivity of antibodies in allergy patients to *A. simplex* somatic antigens, the N-glycosylation pattern of *Anisakis* and the potential role of N-glycans in allergic reactions remained unknown. The aim of this study was to characterise N-glycans and the associated glycoproteins from *Anisakis* E/S products using mass spectrometry. We collected E/S products from larvae culture and released N-glycans from trypsinised proteins using PNGase Ar. Native glycans were pyridylaminated prior to HPLC separation and MALDI-TOF-MS/MS analysis. In addition, hydrofluoric acid and glycosidase digestions were performed to aid structural characterisation. MS data of 5h and 24h E/S products indicated the presence of pauci-mannose and core fucosylated N-glycans as major species; tri-fucosylated and methylated glycans as well as complex-type and phosphorylcholine-substituted glycans were also detected. In addition, E/S products were subject to proteomics analysis which revealed a set of proteins with conserved domains associated with allergens. Our study provides the first insight into the N-glycosylation machinery of *Anisakis* and highlights the needs for investigating whether and which N-glycans are indubitably involved in the modulation of allergic responses.
