## Supplementary material for "Excretory-secretory products of the fish-borne parasite *Anisakis simplex* L3 larvae possess allergens and unusual glycan modifications": Supplymentary Table 2

### Sheet: Glycan list
Observed m/z	Calculated m/z	Predicted composition	5h E/S	24h E/S	Key MS/MS fragments; m/z post HF treatment
PA, [M+H]+	PA, [M+H]+
665	665.288	HexNAc(2)Hex(1)	✓	✓
811	811.346	HexNAc(2)Hex(1)Fuc(1)	✓	✓	446 (5h 15.3)
827	827.34	HexNAc(2)Hex(2)	✓	✓
957	957.403	HexNAc(2)Hex(1)Fuc(2)	✓	✓	446
973	973.398	HexNAc(2)Hex(2)Fuc(1)	✓	✓	446
987	987.414	HexNAc(2)Hex(2)Fuc(1)Me(1)	✓	✓	460
989	989.393	HexNAc(2)Hex(3)	✓
1030	1030.42	HexNAc(3)Hex(2)		✓	300, 503 (24h 12.4)
1103	1103.46	HexNAc(2)Hex(1)Fuc(3)	✓		446, 592
1119	1119.46	HexNAc(2)Hex(2)Fuc(2)	✓	✓	446
1133	1133.47	HexNAc(2)Hex(2)Fuc(2)Me(1)	✓	✓	446; 446, 606 (5h 18.2); 446 (24h 21.0); 446, small 606 (24h 28.4)
1135	1135.45	HexNAc(2)Hex(3)Fuc(1)	✓	✓	608 (5h 20.8); 608 (24h 29.8/30.5)
1149	1149.47	HexNAc(2)Hex(3)Fuc(1)Me(1)		✓	622 (24h 35.4)
1151	1151.45	HexNAc(2)Hex(4)	✓	✓
1176	1176.48	HexNAc(3)Hex(2)Fuc(1)		✓	446, 649 (24h 25.3)
1192	1192.47	HexNAc(3)Hex(3)	✓
1233	1233.5	HexNAc(4)Hex(2)		✓	366 (24h 23.4)
1265	1265.51	HexNAc(2)Hex(2)Fuc(3)	✓	✓	446, 592
1279	1279.53	HexNAc(2)Hex(2)Fuc(3)Me(1)	✓	✓	446, 592, 752 (5h); 446, 592 (24h 20.1)
1281	1281.51	HexNAc(2)Hex(3)Fuc(2)	✓	✓	446; 608 (5h 20.8, 21.3); 608 (24h 30.5)
1295	1295.52	HexNAc(2)Hex(3)Fuc(2)Me(1)	✓	✓	608 (5h 21.3); 622 (5h 28.9/24h 36.4); 608, 768 (24h 30.5)
1297	1297.5	HexNAc(2)Hex(4)Fuc(1)	✓		446
1309	1309.54	HexNAc(2)Hex(3)Fuc(2)Me(2)	✓		622, 446 (5h 29.7)
1313	1313.5	HexNAc(2)Hex(5)	✓	✓
1338	1338.53	HexNAc(3)Hex(3)Fuc(1)	✓	✓	446 (5h 23.1); 446 (24h 26.8)
1393	1393.57	HexNAc(4)Hex(2)Fuc(1)Me(1)		✓	366 , 1190, 1233 (24h 24.4)
1395	1395.55	HexNAc(4)Hex(3)	✓		300, 503
1427	1427.57	HexNAc(2)Hex(3)Fuc(3)	✓	✓	608, 754; 608 (24h 22.2)
1441	1441.58	HexNAc(2)Hex(3)Fuc(3)Me(1)	✓		608, 754 (5h 13.8); 622, 768 (5h 23.1)
1443	1443.56	HexNAc(2)Hex(4)Fuc(2)	✓		5h 18.7
1455	1455.6	HexNAc(2)Hex(3)Fuc(3)Me(2)	✓	✓	662, 768 (5h 24.0/24h 32.2)
1459	1459.56	HexNAc(2)Hex(5)Fuc(1)	✓		446
1475	1475.55	HexNAc(2)Hex(6)	✓	✓
1598	1498.6	HexNAc(3)Hex(3)Fuc(2)Me(1)	✓		380, 446, small 592 (5h 23.1); m/z 1352 post HF
1503	1503.59	HexNAc(3)Hex(3)Fuc(1)PC(1)	✓		369, 531, 446 (5h 15.3)
1512	1512.62	HexNAc(3)Hex(3)Fuc(2)Me(2)	✓		380, 446 (5h 23.1); m/z 1352 post HF
1514	1514.6	HexNAc(3)Hex(4)Fuc(1)Me(1)		✓	380, 1206 (24h 27.5); m/z 1368 post HF
1526	1526.64	HexNAc(3)Hex(3)Fuc(2)Me(3)		✓	380, 460, 540, 825, 987 (24h 27.5); m/z 1206 post HF
1541	1541.61	HexNAc(4)Hex(3)Fuc(1)	✓
1560	1560.61	HexNAc(4)Hex(3)PC(1)	✓		531, 734 (5h 7.6)
1585	1585.64	HexNAc(4)Hex(4)Me(2)	✓	✓	379 (5h 15.3); 380, loss of 176 (24h 24.4)
1598	1598.63	HexNAc(5)Hex(3)		✓	365, 1030 (24h 28.4)
1637	1637.6	HexNAc(2)Hex(7)	✓	✓
1644	1644.66	HexNAc(3)Hex(3)Fuc(3)Me(1)	✓		446, 526, 649, 957, 379 (5h 19.7); m/z 1352 post HF
1658	1658.68	HexNAc(3)Hex(3)Fuc(3)Me(2)	✓		446, 606, 649, 379 (5h 19.7); m/z 1352 post HF
1672	1672.69	HexNAc(3)Hex(3)Fuc(3)Me(3)	✓		446, 809, 971, 379, 540 (5h 23.1, 23.5); m/z 1352 post HF
1719	1719.66	HexNAc(4)Hex(5)	✓		365 (5h 18.2)
1747	1747.69	HexNAc(4)Hex(5)Me(2)	✓		380 (5h 21.3)
1799	1799.66	HexNAc(2)Hex(8)	✓	✓
1848	1848.76	HexNAc(3)Hex(4)Fuc(3)Me(4)	✓		622, 782, 380 (5h 31.6)
1865	1865.72	HexNAc(4)Hex(5)Fuc(1)	✓		365, 446, 649 (5h 22.1)
1877	1877.75	HexNAc(4)Hex(4)Fuc(2)Me(2)	✓	✓	379 (5h 15.3); 380, 1352 (24h 24.4)
1961	1961.71	HexNAc(2)Hex(9)	✓
2037	2037.83	HexNAc(4)Hex(4)Fuc(3)Me(3)	✓		379, 526, 825 (5h 18.7); m/z 1585 post HF
2051	2051.84	HexNAc(4)Hex(4)Fuc(3)Me(4)	✓		380, 526 (5h 23.1); m/z 1585 post HF
2053	2053.82	HexNAc(4)Hex(5)Fuc(2)Me(3)	✓		379 (5h 21.3)
2065	2065.86	HexNAc(4)Hex(4)Fuc(3)Me(5)	✓		379, 540 (5h 24.0)
2067	2068.74	HexNAc(5)Hex(5)Fuc(1)	✓		366, 446, 649 (5h 28.9)
