## Supplementary material for "Excretory-secretory products of the fish-borne parasite *Anisakis simplex* L3 larvae possess allergens and unusual glycan modifications": Supplymentary Table 3

### Sheet: glyco psm
Spectrum	Charge	Observed Mass	Observed M/Z	Probability	Total Glycan Composition	Glycan Score	Glycan q-value	MSFragger Localization	Is Unique	Protein ID	Protein Description	Mapped Proteins
2203041_Anis_L3_ES_5h.19723.19723.3	3	4024.75	1342.59	1	HexNAc(2)Hex(5) % 1216.4228	1.42	0	VIDHFHnETSNQVGSYVWSYLNAK	FALSE	A0A0M3IXZ4	Apolipophorins (inferred by orthology to a D. melanogaster protein)	tr|A0A0M3IYH2|A0A0M3IYH2_ANISI
2203041_Anis_L3_ES_5h.16593.16593.3	3	2458.13	820.383	1	HexNAc(2)Hex(2)Fuc(1) % 876.3223	-1.65	0	FTDADFKnLSSPLK	FALSE	A0A0M3J4K5	Leukotriene A-4 hydrolase (inferred by orthology to a human protein)	tr|A0A0M3JIG5|A0A0M3JIG5_ANISI, tr|A0A3P6NDQ7|A0A3P6NDQ7_ANISI, tr|A0A3P6PNG5|A0A3P6PNG5_ANISI
2203041_Anis_L3_ES_5h.15123.15123.4	4	3532.65	884.17	1	HexNAc(2)Hex(4) % 1054.3700	0.57	0	ALAAYEIDSYAnTSKPVVPDKPK	TRUE	A0A0M3J7Z0	Peptidase_M1 domain-containing protein
2203041_Anis_L3_ES_5h.08367.08367.2	2	2033.87	1017.94	1	HexNAc(2)Hex(2)Fuc(1) % 876.3223	2.86	0	TFYQAAnSTR	TRUE	A0A0M3JF26	SERPIN domain-containing protein
2203041_Anis_L3_ES_5h.05994.05994.3	3	2306.96	769.994	0.9811	HexNAc(2)Hex(2)Fuc(1) % 876.3223	0	0	PVSPDNnDSHPPR	FALSE	A0A0M3JHE4	Uncharacterized protein	tr|A0A3P6QAR5|A0A3P6QAR5_ANISI
2203041_Anis_L3_ES_5h.25191.25191.3	3	3771.59	1258.2	1	HexNAc(2)Hex(3) % 892.3172	-0.43	0	AASTILSSInQSADPCDNFFEFACGR	TRUE	A0A0M3JP86	Peptidase_M13_N domain-containing protein
2203041_Anis_L3_ES_5h.25249.25249.4	4	4439.88	1110.98	1	HexNAc(3)Hex(3)Fuc(3)Me(2) % 1561.6017	-7.74	0.556604	AASTILSSInQSADPCDNFFEFACGR	TRUE	A0A0M3JP86	Peptidase_M13_N domain-containing protein
2203041_Anis_L3_ES_5h.25264.25264.3	3	4439.88	1480.97	1	HexNAc(3)Hex(3)Fuc(3)Me(2) % 1561.6017	-9.52	0.655172	AASTILSSInQSADPCDNFFEFACGR	TRUE	A0A0M3JP86	Peptidase_M13_N domain-containing protein
2203041_Anis_L3_ES_5h.25274.25274.4	4	4439.86	1110.97	1	HexNAc(3)Hex(3)Fuc(3)Me(2) % 1561.6017	-9.38	0.655172	AASTILSSInQSADPCDNFFEFACGR	TRUE	A0A0M3JP86	Peptidase_M13_N domain-containing protein
2203041_Anis_L3_ES_5h.25430.25430.4	4	3899.65	975.919	1	HexNAc(2)Hex(2)Fuc(2) % 1022.3802	-2	0.0140845	AASTILSSInQSADPCDNFFEFACGR	TRUE	A0A0M3JP86	Peptidase_M13_N domain-containing protein
2203041_Anis_L3_ES_5h.25433.25433.3	3	3899.65	1300.89	1	HexNAc(2)Hex(2)Fuc(2) % 1022.3802	-3.23	0.0273973	AASTILSSInQSADPCDNFFEFACGR	TRUE	A0A0M3JP86	Peptidase_M13_N domain-containing protein
2203041_Anis_L3_ES_5h.25473.25473.4	4	3931.65	983.92	1	HexNAc(2)Hex(4) % 1054.3700	-3.22	0.0273973	AASTILSSInQSADPCDNFFEFACGR	TRUE	A0A0M3JP86	Peptidase_M13_N domain-containing protein
2203041_Anis_L3_ES_5h.25484.25484.3	3	3913.67	1305.56	1	HexNAc(2)Hex(2)Fuc(2)Me(1) % 1036.3959	-4.62	0.182927	AASTILSSInQSADPCDNFFEFACGR	TRUE	A0A0M3JP86	Peptidase_M13_N domain-containing protein
2203041_Anis_L3_ES_5h.25488.25488.4	4	3913.66	979.423	1	HexNAc(2)Hex(2)Fuc(2)Me(1) % 1036.3959	-4.07	0.0653595	AASTILSSInQSADPCDNFFEFACGR	TRUE	A0A0M3JP86	Peptidase_M13_N domain-containing protein
2203041_Anis_L3_ES_5h.25496.25496.3	3	3931.65	1311.56	1	HexNAc(2)Hex(4) % 1054.3700	-2.79	0.0140845	AASTILSSInQSADPCDNFFEFACGR	TRUE	A0A0M3JP86	Peptidase_M13_N domain-containing protein
2203041_Anis_L3_ES_5h.06155.06155.3	3	2515.06	839.36	0.9845	HexNAc(2)Hex(3)Fuc(3)Me(1) % 1344.5066	-2.44	0.0140845	LnSSGEGTPGPR	TRUE	A0A0M3JRT2	Suppressor of presenilin-2 (inferred by orthology to a C. elegans protein)
2203041_Anis_L3_ES_5h.10362.10362.2	2	1904.8	953.407	0.9667	HexNAc(2)Hex(4) % 1054.3700	4.3	0	WnATVMK	TRUE	A0A0M3JSA6	COesterase domain-containing protein
2203041_Anis_L3_ES_5h.10576.10576.2	2	1724.74	863.38	0.9679	HexNAc(2)Hex(2)Fuc(1) % 876.3223	1.02	0	WnATVMK	TRUE	A0A0M3JSA6	COesterase domain-containing protein
2203042_Anis_L3_ES_24h.07418.07418.2	2	1918.78	960.399	0.8442	HexNAc(2)Hex(4) % 1054.3700	2.03	0	WnATVMK	TRUE	A0A0M3JSA6	COesterase domain-containing protein
2203042_Anis_L3_ES_24h.09996.09996.2	2	1902.79	952.403	0.9748	HexNAc(2)Hex(4) % 1054.3700	3.65	0	WnATVMK	TRUE	A0A0M3JSA6	COesterase domain-containing protein
2203042_Anis_L3_ES_24h.10192.10192.2	2	1724.74	863.379	1	HexNAc(2)Hex(2)Fuc(1) % 876.3223	0.23	0	WnATVMK	TRUE	A0A0M3JSA6	COesterase domain-containing protein
2211077_Ani_EV.20301.20301.2	2	2943.39	1472.7	1	HexNAc(2)Hex(3)Fuc(2)Me(2) % 1212.4644	-7.26	0.545455	TLKnSSHDVVNSFQR	FALSE	A0A0M3JUC0	GLE1 RNA export mediator	tr|A0A3P6Q7Y2|A0A3P6Q7Y2_ANISI
2203041_Anis_L3_ES_5h.16464.16464.4	4	3055.4	764.858	1	HexNAc(2)Hex(2)Fuc(1) % 876.3223	-1.85	0.0140845	ITFNFDDKnDTLTETHIR	TRUE	A0A0M3JW11	FABP domain-containing protein
2203041_Anis_L3_ES_5h.16537.16537.3	3	3057.38	1020.13	1	HexNAc(2)Hex(2)Fuc(1) % 876.3223	-0.95	0	ITFNFDDKnDTLTETHIR	TRUE	A0A0M3JW11	FABP domain-containing protein
2203041_Anis_L3_ES_5h.04810.04810.3	3	2378.98	794.001	0.9903	HexNAc(2)Hex(2)Fuc(1) % 876.3223	0.41	0	GQLMCGSSPAnHTK	TRUE	A0A0M3JWS2	Uncharacterized protein
2203041_Anis_L3_ES_5h.04903.04903.3	3	2216.93	739.982	1	HexNAc(2)Hex(1)Fuc(1) % 714.2695	-1.25	0	GQLMCGSSPAnHTK	TRUE	A0A0M3JWS2	Uncharacterized protein
2203041_Anis_L3_ES_5h.05189.05189.3	3	2378.98	794	0.9581	HexNAc(2)Hex(2)Fuc(1) % 876.3223	0.41	0	GQLMCGSSPAnHTK	TRUE	A0A0M3JWS2	Uncharacterized protein
2203041_Anis_L3_ES_5h.06033.06033.3	3	2362.99	788.669	1	HexNAc(2)Hex(2)Fuc(1) % 876.3223	-0.2	0	GQLMCGSSPAnHTK	TRUE	A0A0M3JWS2	Uncharacterized protein
2203041_Anis_L3_ES_5h.06052.06052.2	2	2362.99	1182.5	1	HexNAc(2)Hex(2)Fuc(1) % 876.3223	0.96	0	GQLMCGSSPAnHTK	TRUE	A0A0M3JWS2	Uncharacterized protein
2203041_Anis_L3_ES_5h.06167.06167.3	3	2419.99	807.67	0.9149	HexNAc(3)Hex(2) % 933.3438	-2.24	0.0140845	GQLMCGSSPAnHTK	TRUE	A0A0M3JWS2	Uncharacterized protein
2203041_Anis_L3_ES_5h.06200.06200.3	3	2200.94	734.653	0.9939	HexNAc(2)Hex(1)Fuc(1) % 714.2695	-0.39	0	GQLMCGSSPAnHTK	TRUE	A0A0M3JWS2	Uncharacterized protein
2203042_Anis_L3_ES_24h.04912.04912.3	3	2216.93	739.985	0.9618	HexNAc(2)Hex(1)Fuc(1) % 714.2695	-1.18	0	GQLMCGSSPAnHTK	TRUE	A0A0M3JWS2	Uncharacterized protein
2203042_Anis_L3_ES_24h.06021.06021.3	3	2362.99	788.67	1	HexNAc(2)Hex(2)Fuc(1) % 876.3223	-1.64	0	GQLMCGSSPAnHTK	TRUE	A0A0M3JWS2	Uncharacterized protein
2203042_Anis_L3_ES_24h.06043.06043.2	2	2362.99	1182.5	0.998	HexNAc(2)Hex(2)Fuc(1) % 876.3223	1.42	0	GQLMCGSSPAnHTK	TRUE	A0A0M3JWS2	Uncharacterized protein
2203041_Anis_L3_ES_5h.09071.09071.2	2	2117.89	1059.95	1	HexNAc(2)Hex(5) % 1216.4228	3.07	0	GnLTCPLK	TRUE	A0A0M3JX96	ML domain-containing protein
2203041_Anis_L3_ES_5h.20674.20674.3	3	4071.82	1358.28	1	HexNAc(2)Hex(5) % 1216.4228	1.55	0	LGGALVPFNLDNDNPCEKGnLTCPLK	TRUE	A0A0M3JX96	ML domain-containing protein
2203042_Anis_L3_ES_24h.08842.08842.2	2	2117.9	1059.96	1	HexNAc(2)Hex(5) % 1216.4228	4.36	0	GnLTCPLK	TRUE	A0A0M3JX96	ML domain-containing protein
2211077_Ani_EV.11307.11307.2	2	2208.95	1105.48	0.9999	HexNAc(2)Hex(5) % 1216.4228	2.36	0	KFQEnVTK	FALSE	A0A0M3K026	Uncharacterized protein	tr|A0A3P6QJ67|A0A3P6QJ67_ANISI
2203041_Anis_L3_ES_5h.06118.06118.2	2	2039.84	1020.93	1	HexNAc(2)Hex(2)Fuc(1) % 876.3223	1.95	0	VGCGIQnCTR	TRUE	A0A0M3K1U4	SCP domain-containing protein
2203041_Anis_L3_ES_5h.06222.06222.2	2	2185.9	1093.96	0.9962	HexNAc(2)Hex(2)Fuc(2) % 1022.3802	2.71	0	VGCGIQnCTR	TRUE	A0A0M3K1U4	SCP domain-containing protein
2203041_Anis_L3_ES_5h.06243.06243.2	2	2201.89	1101.95	1	HexNAc(2)Hex(3)Fuc(1) % 1038.3751	-0.04	0	VGCGIQnCTR	TRUE	A0A0M3K1U4	SCP domain-containing protein
2203041_Anis_L3_ES_5h.06291.06291.3	3	2023.84	675.62	1	HexNAc(2)Hex(1)Fuc(2) % 860.3274	0.39	0	VGCGIQnCTR	TRUE	A0A0M3K1U4	SCP domain-containing protein
2203041_Anis_L3_ES_5h.06346.06346.3	3	2039.84	680.954	1	HexNAc(2)Hex(2)Fuc(1) % 876.3223	0.57	0	VGCGIQnCTR	TRUE	A0A0M3K1U4	SCP domain-containing protein
2203041_Anis_L3_ES_5h.06366.06366.2	2	2053.86	1027.94	0.8781	HexNAc(2)Hex(2)Fuc(1)Me(1) % 890.3380	0.49	0	VGCGIQnCTR	TRUE	A0A0M3K1U4	SCP domain-containing protein
2203041_Anis_L3_ES_5h.06419.06419.2	2	2242.92	1122.47	0.9991	HexNAc(3)Hex(2)Fuc(1) % 1079.4017	1.27	0	VGCGIQnCTR	TRUE	A0A0M3K1U4	SCP domain-containing protein
2203041_Anis_L3_ES_5h.06495.06495.2	2	2345.97	1173.99	1	HexNAc(2)Hex(2)Fuc(3)Me(1) % 1182.4538	0.15	0	VGCGIQnCTR	TRUE	A0A0M3K1U4	SCP domain-containing protein
2203041_Anis_L3_ES_5h.06546.06546.2	2	2199.91	1100.96	0.9996	HexNAc(2)Hex(2)Fuc(2)Me(1) % 1036.3959	2.08	0	VGCGIQnCTR	TRUE	A0A0M3K1U4	SCP domain-containing protein
2203041_Anis_L3_ES_5h.06555.06555.2	2	2039.84	1020.93	1	HexNAc(2)Hex(2)Fuc(1) % 876.3223	2.34	0	VGCGIQnCTR	TRUE	A0A0M3K1U4	SCP domain-containing protein
2203042_Anis_L3_ES_24h.06098.06098.2	2	2039.84	1020.93	1	HexNAc(2)Hex(2)Fuc(1) % 876.3223	1.22	0	VGCGIQnCTR	TRUE	A0A0M3K1U4	SCP domain-containing protein
2203042_Anis_L3_ES_24h.06135.06135.2	2	1893.77	947.894	0.9846	HexNAc(2)Hex(2) % 730.2644	4.55	0	VGCGIQnCTR	TRUE	A0A0M3K1U4	SCP domain-containing protein
2203042_Anis_L3_ES_24h.06166.06166.3	3	2201.89	734.972	0.9803	HexNAc(2)Hex(3)Fuc(1) % 1038.3751	0.7	0	VGCGIQnCTR	TRUE	A0A0M3K1U4	SCP domain-containing protein
2203042_Anis_L3_ES_24h.06182.06182.2	2	2201.89	1101.95	1	HexNAc(2)Hex(3)Fuc(1) % 1038.3751	3.91	0	VGCGIQnCTR	TRUE	A0A0M3K1U4	SCP domain-containing protein
2203042_Anis_L3_ES_24h.06196.06196.2	2	2185.9	1093.96	0.9994	HexNAc(2)Hex(2)Fuc(2) % 1022.3802	4.38	0	VGCGIQnCTR	TRUE	A0A0M3K1U4	SCP domain-containing protein
2203042_Anis_L3_ES_24h.06199.06199.3	3	2185.9	729.64	0.9302	HexNAc(2)Hex(2)Fuc(2) % 1022.3802	0.28	0	VGCGIQnCTR	TRUE	A0A0M3K1U4	SCP domain-containing protein
2203042_Anis_L3_ES_24h.06267.06267.3	3	2023.85	675.623	1	HexNAc(2)Hex(1)Fuc(2) % 860.3274	1.86	0	VGCGIQnCTR	TRUE	A0A0M3K1U4	SCP domain-containing protein
2203042_Anis_L3_ES_24h.06356.06356.2	2	1877.79	939.901	0.9849	HexNAc(2)Hex(1)Fuc(1) % 714.2695	0.38	0	VGCGIQnCTR	TRUE	A0A0M3K1U4	SCP domain-containing protein
2203042_Anis_L3_ES_24h.06521.06521.2	2	2039.84	1020.93	1	HexNAc(2)Hex(2)Fuc(1) % 876.3223	3.31	0	VGCGIQnCTR	TRUE	A0A0M3K1U4	SCP domain-containing protein
2203042_Anis_L3_ES_24h.06523.06523.2	2	2199.91	1100.96	0.9996	HexNAc(2)Hex(2)Fuc(2)Me(1) % 1036.3959	1.1	0	VGCGIQnCTR	TRUE	A0A0M3K1U4	SCP domain-containing protein
2203041_Anis_L3_ES_5h.28431.28431.3	3	3918.68	1307.24	0.9982	HexNAc(2)Hex(9) % 1864.6341	-0.23	0	AGVTFDFATIFAnDSILPR	TRUE	A0A0M3K1Y0	Uncharacterized protein
2203041_Anis_L3_ES_5h.28463.28463.4	4	3918.66	980.673	1	HexNAc(2)Hex(9) % 1864.6341	3.93	0	AGVTFDFATIFAnDSILPR	TRUE	A0A0M3K1Y0	Uncharacterized protein
2211077_Ani_EV.25454.25454.3	3	3918.68	1307.24	1	HexNAc(2)Hex(9) % 1864.6341	-2.1	0.0140845	AGVTFDFATIFAnDSILPR	TRUE	A0A0M3K1Y0	Uncharacterized protein
2203041_Anis_L3_ES_5h.06339.06339.4	4	4073.51	1019.38	1	HexNAc(2)Hex(5) % 1216.4228	6.36	0	EHKCDEnETWTECGGCEGTCDKR	FALSE	A0A0M3K2V8	Uncharacterized protein	tr|A0A3P6R385|A0A3P6R385_ANISI
2203041_Anis_L3_ES_5h.06413.06413.3	3	4073.5	1358.84	1	HexNAc(2)Hex(5) % 1216.4228	1.17	0	EHKCDEnETWTECGGCEGTCDKR	FALSE	A0A0M3K2V8	Uncharacterized protein	tr|A0A3P6R385|A0A3P6R385_ANISI
2203041_Anis_L3_ES_5h.05358.05358.3	3	2651.29	884.77	0.9815	HexNAc(2)Hex(2)Fuc(2)Me(1) % 1036.3959	-2.82	0.0140845	SGESLnGSLHFVLKK	TRUE	A0A0M3K2Z7	Neurogenic locus notch homolog protein 4 (inferred by orthology to a human protein)
2203041_Anis_L3_ES_5h.15146.15146.2	2	2257.04	1129.53	1	HexNAc(2)Hex(2)Fuc(2)Me(1) % 1036.3959	1.62	0	AYnLTGLNEVK	TRUE	A0A0M3K3Z8	Aminopeptidase
2203041_Anis_L3_ES_5h.17202.17202.2	2	2644.21	1323.11	1	HexNAc(2)Hex(2)Fuc(2) % 1022.3802	-0.76	0	SEGInQTAYALSAGIK	TRUE	A0A0M3K3Z8	Aminopeptidase
2203041_Anis_L3_ES_5h.17210.17210.3	3	2644.21	882.411	1	HexNAc(2)Hex(2)Fuc(2) % 1022.3802	-0.7	0	SEGInQTAYALSAGIK	TRUE	A0A0M3K3Z8	Aminopeptidase
2203041_Anis_L3_ES_5h.17374.17374.3	3	2658.23	887.083	1	HexNAc(2)Hex(2)Fuc(2)Me(1) % 1036.3959	-2.2	0.0140845	SEGInQTAYALSAGIK	TRUE	A0A0M3K3Z8	Aminopeptidase
2203041_Anis_L3_ES_5h.17398.17398.2	2	2658.23	1330.12	1	HexNAc(2)Hex(2)Fuc(2)Me(1) % 1036.3959	2.7	0	SEGInQTAYALSAGIK	TRUE	A0A0M3K3Z8	Aminopeptidase
2203042_Anis_L3_ES_24h.14060.14060.2	2	2243.03	1122.52	1	HexNAc(2)Hex(2)Fuc(2) % 1022.3802	1.48	0	AYnLTGLNEVK	TRUE	A0A0M3K3Z8	Aminopeptidase
2203042_Anis_L3_ES_24h.16028.16028.3	3	2659.23	887.418	1	HexNAc(2)Hex(2)Fuc(2)Me(1) % 1036.3959	-1.02	0	SEGInQTAYALSAGIK	TRUE	A0A0M3K3Z8	Aminopeptidase
2203042_Anis_L3_ES_24h.16043.16043.2	2	2658.24	1330.13	1	HexNAc(2)Hex(2)Fuc(2)Me(1) % 1036.3959	-2.55	0.0140845	SEGInQTAYALSAGIK	TRUE	A0A0M3K3Z8	Aminopeptidase
2203041_Anis_L3_ES_5h.16968.16968.3	3	3655.5	1219.51	1	HexNAc(2)Hex(2)Fuc(2) % 1022.3802	0.52	0	LGCALNTnCTYYEMHADSVVCR	TRUE	A0A0M3K458	SCP domain-containing protein
2203041_Anis_L3_ES_5h.16974.16974.3	3	4195.71	1399.58	1	HexNAc(3)Hex(3)Fuc(3)Me(2) % 1561.6017	-6.41	0.459184	LGCALNTnCTYYEMHADSVVCR	TRUE	A0A0M3K458	SCP domain-containing protein
2203041_Anis_L3_ES_5h.17012.17012.3	3	3815.57	1272.86	1	HexNAc(2)Hex(2)Fuc(3)Me(1) % 1182.4538	-2.94	0.0140845	LGCALNTnCTYYEMHADSVVCR	TRUE	A0A0M3K458	SCP domain-containing protein
2203041_Anis_L3_ES_5h.17013.17013.3	3	3669.51	1224.18	1	HexNAc(2)Hex(2)Fuc(2)Me(1) % 1036.3959	-2.39	0.0140845	LGCALNTnCTYYEMHADSVVCR	TRUE	A0A0M3K458	SCP domain-containing protein
2203041_Anis_L3_ES_5h.17051.17051.3	3	3845.57	1282.87	1	HexNAc(2)Hex(3)Fuc(2)Me(2) % 1212.4644	0.68	0	LGCALNTnCTYYEMHADSVVCR	TRUE	A0A0M3K458	SCP domain-containing protein
2203041_Anis_L3_ES_5h.05221.05221.3	3	2579.09	860.704	1	HexNAc(3)Hex(3)Fuc(3)Me(1) % 1547.5860	-3.5	0.0405405	HLnETQYK	TRUE	A0A0M3K4F3	Lipase_3 domain-containing protein
2203041_Anis_L3_ES_5h.05471.05471.3	3	2447.05	816.689	1	HexNAc(3)Hex(3)Fuc(2)Me(2) % 1415.5438	-3.74	0.0533333	HLnETQYK	TRUE	A0A0M3K4F3	Lipase_3 domain-containing protein
2203042_Anis_L3_ES_24h.05140.05140.2	2	2053.88	1027.95	0.9703	HexNAc(2)Hex(2)Fuc(2) % 1022.3802	1.63	0	HLnETQYK	TRUE	A0A0M3K4F3	Lipase_3 domain-containing protein
2203042_Anis_L3_ES_24h.05213.05213.3	3	2579.09	860.703	1	HexNAc(3)Hex(3)Fuc(3)Me(1) % 1547.5860	-4.08	0.0653595	HLnETQYK	TRUE	A0A0M3K4F3	Lipase_3 domain-containing protein
2203041_Anis_L3_ES_5h.13565.13565.3	3	2294.06	765.694	1	HexNAc(2)Hex(2)Fuc(1) % 876.3223	1.21	0	PKnESIMTPFVR	TRUE	A0A0M3K580	Uncharacterized protein
2203041_Anis_L3_ES_5h.15804.15804.4	4	4061.85	1016.47	1	HexNAc(2)Hex(2)Fuc(1) % 876.3223	1.04	0	VTSSSGMFQVDGNTQGRPKnESIMTPFVR	TRUE	A0A0M3K580	Uncharacterized protein
2203041_Anis_L3_ES_5h.17392.17392.4	4	4045.85	1012.47	1	HexNAc(2)Hex(2)Fuc(1) % 876.3223	0.16	0	VTSSSGMFQVDGNTQGRPKnESIMTPFVR	TRUE	A0A0M3K580	Uncharacterized protein
2203041_Anis_L3_ES_5h.17523.17523.4	4	3884.81	972.211	1	HexNAc(2)Hex(1)Fuc(1) % 714.2695	2.58	0	VTSSSGMFQVDGNTQGRPKnESIMTPFVR	TRUE	A0A0M3K580	Uncharacterized protein
2203042_Anis_L3_ES_24h.12926.12926.3	3	2294.06	765.694	0.9794	HexNAc(2)Hex(2)Fuc(1) % 876.3223	5.09	0	PKnESIMTPFVR	TRUE	A0A0M3K580	Uncharacterized protein
2203042_Anis_L3_ES_24h.13847.13847.4	4	4490.86	1123.72	1	HexNAc(2)Hex(2)Fuc(2) % 1022.3802	-2.46	0.0140845	GCSNAAQCTAYTSKPVQCLSGLCCTTnSTSGK	TRUE	A0A0M3K6G3	Uncharacterized protein
2203041_Anis_L3_ES_5h.10003.10003.2	2	2747.17	1374.59	0.981	HexNAc(2)Hex(2)Fuc(1) % 876.3223	-1.36	0	GDIGNGCVAAGGHFNPSnK	TRUE	A0A0M3K6L1	Superoxide dismutase [Cu-Zn]
2203042_Anis_L3_ES_24h.09700.09700.3	3	2747.16	916.727	0.9943	HexNAc(2)Hex(2)Fuc(1) % 876.3223	-2.06	0.0140845	GDIGNGCVAAGGHFNPSnK	TRUE	A0A0M3K6L1	Superoxide dismutase [Cu-Zn]
2203042_Anis_L3_ES_24h.09788.09788.3	3	3112.41	1038.48	1	HexNAc(3)Hex(3)Fuc(2)Me(2) % 1415.5438	-6.27	0.429319	LnSSQSSSSLERFQK	TRUE	A0A0M3K942	PAB-dependent poly(A)-specific ribonuclease subunit PAN2 (inferred by orthology to a human protein)
2203041_Anis_L3_ES_5h.05772.05772.3	3	1990.88	664.634	1	HexNAc(2)Hex(2)Fuc(1) % 876.3223	-0.98	0	nGTILMHGTR	TRUE	A0A0M3KJU5	Uncharacterized protein
2203041_Anis_L3_ES_5h.05791.05791.2	2	1990.87	996.444	0.9764	HexNAc(2)Hex(2)Fuc(1) % 876.3223	0.22	0	nGTILMHGTR	TRUE	A0A0M3KJU5	Uncharacterized protein
2203041_Anis_L3_ES_5h.06229.06229.3	3	2690.21	897.744	0.9483	HexNAc(3)Hex(2) % 933.3438	-0.96	0	CEQLKnGTILMHGTR	TRUE	A0A0M3KJU5	Uncharacterized protein
2203041_Anis_L3_ES_5h.07088.07088.2	2	1974.88	988.447	1	HexNAc(2)Hex(2)Fuc(1) % 876.3223	1.13	0	nGTILMHGTR	TRUE	A0A0M3KJU5	Uncharacterized protein
2203041_Anis_L3_ES_5h.07094.07094.3	3	1976.88	659.968	0.8981	HexNAc(2)Hex(2)Fuc(1) % 876.3223	-3.24	0.0273973	nGTILMHGTR	TRUE	A0A0M3KJU5	Uncharacterized protein
2203041_Anis_L3_ES_5h.08675.08675.4	4	2633.2	659.306	1	HexNAc(2)Hex(2)Fuc(1) % 876.3223	-0.85	0	CEQLKnGTILMHGTR	TRUE	A0A0M3KJU5	Uncharacterized protein
2203041_Anis_L3_ES_5h.08709.08709.3	3	2633.19	878.739	1	HexNAc(2)Hex(2)Fuc(1) % 876.3223	0.71	0	CEQLKnGTILMHGTR	TRUE	A0A0M3KJU5	Uncharacterized protein
2203041_Anis_L3_ES_5h.08712.08712.2	2	2633.18	1317.6	1	HexNAc(2)Hex(2)Fuc(1) % 876.3223	1.72	0	CEQLKnGTILMHGTR	TRUE	A0A0M3KJU5	Uncharacterized protein
2203041_Anis_L3_ES_5h.09287.09287.3	3	2808.26	937.094	0.8651	HexNAc(2)Hex(2)Fuc(1) % 876.3223	1.55	0	RHEAGTSWIENSRFnK	TRUE	A0A0M3KJU5	Uncharacterized protein
2203041_Anis_L3_ES_5h.09295.09295.4	4	2807.27	702.824	0.993	HexNAc(2)Hex(2)Fuc(1) % 876.3223	0.21	0	RHEAGTSWIENSRFnK	TRUE	A0A0M3KJU5	Uncharacterized protein
2203041_Anis_L3_ES_5h.10675.10675.3	3	2651.16	884.727	1	HexNAc(2)Hex(2)Fuc(1) % 876.3223	-0.33	0	HEAGTSWIENSRFnK	TRUE	A0A0M3KJU5	Uncharacterized protein
2203041_Anis_L3_ES_5h.16783.16783.3	3	2911.3	971.44	1	HexNAc(2)Hex(2)Fuc(1) % 876.3223	1.26	0	GERIPVnSSVSDGTFEWR	TRUE	A0A0M3KJU5	Uncharacterized protein
2203041_Anis_L3_ES_5h.18280.18280.2	2	2569.13	1285.57	1	HexNAc(2)Hex(2)Fuc(1) % 876.3223	0.96	0	IPVnSSVSDGTFEWR	TRUE	A0A0M3KJU5	Uncharacterized protein
2203042_Anis_L3_ES_24h.05868.05868.3	3	1990.88	664.633	0.9117	HexNAc(2)Hex(2)Fuc(1) % 876.3223	-1.21	0	nGTILMHGTR	TRUE	A0A0M3KJU5	Uncharacterized protein
2203042_Anis_L3_ES_24h.08631.08631.4	4	2634.19	659.556	0.8868	HexNAc(2)Hex(2)Fuc(1) % 876.3223	-2.49	0.0140845	CEQLKnGTILMHGTR	TRUE	A0A0M3KJU5	Uncharacterized protein
2203041_Anis_L3_ES_5h.05782.05782.3	3	2420.14	807.722	1	HexNAc(3)Hex(2) % 933.3438	2.41	0	KGnLTEAQKEELK	TRUE	A0A158PP82	Uncharacterized protein
2203041_Anis_L3_ES_5h.05807.05807.3	3	2509.18	837.399	1	HexNAc(2)Hex(2)Fuc(2) % 1022.3802	2.68	0	KGnLTEAQKEELK	TRUE	A0A158PP82	Uncharacterized protein
2203041_Anis_L3_ES_5h.05845.05845.2	2	2509.18	1255.6	0.9619	HexNAc(2)Hex(2)Fuc(2) % 1022.3802	2.2	0	KGnLTEAQKEELK	TRUE	A0A158PP82	Uncharacterized protein
2203041_Anis_L3_ES_5h.05904.05904.3	3	2217.06	740.028	0.8317	HexNAc(2)Hex(2) % 730.2644	0.73	0	GnLTEAQKEELKK	TRUE	A0A158PP82	Uncharacterized protein
2203041_Anis_L3_ES_5h.06006.06006.3	3	2670.25	891.092	1	HexNAc(2)Hex(2)Fuc(3)Me(1) % 1182.4538	2.14	0	KGnLTEAQKEELK	TRUE	A0A158PP82	Uncharacterized protein
2203042_Anis_L3_ES_24h.05058.05058.4	4	2916.38	730.102	0.9998	HexNAc(3)Hex(3)Fuc(2)Me(3) % 1429.5595	-8.85	0.649123	GnLTEAQKEELKK	TRUE	A0A158PP82	Uncharacterized protein
2203042_Anis_L3_ES_24h.05820.05820.3	3	2525.17	842.731	0.9759	HexNAc(2)Hex(3)Fuc(1) % 1038.3751	0.77	0	KGnLTEAQKEELK	TRUE	A0A158PP82	Uncharacterized protein
2203042_Anis_L3_ES_24h.05821.05821.3	3	2509.18	837.4	1	HexNAc(2)Hex(2)Fuc(2) % 1022.3802	0.83	0	KGnLTEAQKEELK	TRUE	A0A158PP82	Uncharacterized protein
2203042_Anis_L3_ES_24h.06044.06044.3	3	2523.2	842.074	0.9972	HexNAc(2)Hex(2)Fuc(2)Me(1) % 1036.3959	-0.51	0	KGnLTEAQKEELK	TRUE	A0A158PP82	Uncharacterized protein
2203041_Anis_L3_ES_5h.10135.10135.2	2	2592.08	1297.05	1	HexNAc(2)Hex(5) % 1216.4228	4.15	0	nVTVTGQLGCGDR	TRUE	A0A158PPR3	Uncharacterized protein
2203041_Anis_L3_ES_5h.10284.10284.2	2	2430.02	1216.02	1	HexNAc(2)Hex(4) % 1054.3700	2.77	0	nVTVTGQLGCGDR	TRUE	A0A158PPR3	Uncharacterized protein
2203041_Anis_L3_ES_5h.10509.10509.2	2	2268.97	1135.49	0.9893	HexNAc(2)Hex(3) % 892.3172	1.93	0	nVTVTGQLGCGDR	TRUE	A0A158PPR3	Uncharacterized protein
2203041_Anis_L3_ES_5h.10664.10664.2	2	2105.91	1053.96	1	HexNAc(2)Hex(2) % 730.2644	2.23	0	nVTVTGQLGCGDR	TRUE	A0A158PPR3	Uncharacterized protein
2203041_Anis_L3_ES_5h.18401.18401.4	4	3893.75	974.446	1	HexNAc(2)Hex(5) % 1216.4228	-0.3	0	IELWEHDTADPDDLLnTTKPVQK	TRUE	A0A158PPR3	Uncharacterized protein
2203042_Anis_L3_ES_24h.09793.09793.3	3	2592.07	865.031	1	HexNAc(2)Hex(5) % 1216.4228	3.02	0	nVTVTGQLGCGDR	TRUE	A0A158PPR3	Uncharacterized protein
2203042_Anis_L3_ES_24h.09798.09798.2	2	2592.07	1297.04	1	HexNAc(2)Hex(5) % 1216.4228	2.27	0	nVTVTGQLGCGDR	TRUE	A0A158PPR3	Uncharacterized protein
2203042_Anis_L3_ES_24h.10114.10114.2	2	2268.97	1135.49	0.8957	HexNAc(2)Hex(3) % 892.3172	1.24	0	nVTVTGQLGCGDR	TRUE	A0A158PPR3	Uncharacterized protein
2203042_Anis_L3_ES_24h.10297.10297.2	2	2105.92	1053.97	0.9266	HexNAc(2)Hex(2) % 730.2644	2.25	0	nVTVTGQLGCGDR	TRUE	A0A158PPR3	Uncharacterized protein
2203042_Anis_L3_ES_24h.14372.14372.2	2	2634.08	1318.05	1	HexNAc(2)Hex(5) % 1216.4228	3.84	0	DTADPDDLLnTTK	FALSE	A0A158PPR3	Uncharacterized protein
2203041_Anis_L3_ES_5h.05952.05952.3	3	2284.98	762.667	1	HexNAc(2)Hex(2)Fuc(1) % 876.3223	2.62	0	GREnYTAEDVQK	FALSE	A0A1W7HP35	Hemoglobin	tr|A0A0M3JEL6|A0A0M3JEL6_ANISI, tr|A0A0M3KIW7|A0A0M3KIW7_ANISI, tr|A0A1W7HP31|A0A1W7HP31_ANISI, tr|A0A1W7HP34|A0A1W7HP34_9BILA, tr|A0A221C790|A0A221C790_ANISI, tr|K9USK2|K9USK2_9BILA
2203041_Anis_L3_ES_5h.05956.05956.2	2	2284.98	1143.5	1	HexNAc(2)Hex(2)Fuc(1) % 876.3223	2.82	0	GREnYTAEDVQK	FALSE	A0A1W7HP35	Hemoglobin	tr|A0A0M3JEL6|A0A0M3JEL6_ANISI, tr|A0A0M3KIW7|A0A0M3KIW7_ANISI, tr|A0A1W7HP31|A0A1W7HP31_ANISI, tr|A0A1W7HP34|A0A1W7HP34_9BILA, tr|A0A221C790|A0A221C790_ANISI, tr|K9USK2|K9USK2_9BILA
2203041_Anis_L3_ES_5h.06014.06014.3	3	2342	781.674	0.9719	HexNAc(3)Hex(2) % 933.3438	3.52	0	GREnYTAEDVQK	FALSE	A0A1W7HP35	Hemoglobin	tr|A0A0M3JEL6|A0A0M3JEL6_ANISI, tr|A0A0M3KIW7|A0A0M3KIW7_ANISI, tr|A0A1W7HP31|A0A1W7HP31_ANISI, tr|A0A1W7HP34|A0A1W7HP34_9BILA, tr|A0A221C790|A0A221C790_ANISI, tr|K9USK2|K9USK2_9BILA
2203041_Anis_L3_ES_5h.06151.06151.3	3	2122.93	708.65	1	HexNAc(2)Hex(1)Fuc(1) % 714.2695	2.74	0	GREnYTAEDVQK	FALSE	A0A1W7HP35	Hemoglobin	tr|A0A0M3JEL6|A0A0M3JEL6_ANISI, tr|A0A0M3KIW7|A0A0M3KIW7_ANISI, tr|A0A1W7HP31|A0A1W7HP31_ANISI, tr|A0A1W7HP34|A0A1W7HP34_9BILA, tr|A0A221C790|A0A221C790_ANISI, tr|K9USK2|K9USK2_9BILA
2203041_Anis_L3_ES_5h.13467.13467.3	3	3581.55	1194.86	1	HexNAc(3)Hex(3)Fuc(1)PC(1) % 1406.5100	3.48	0	GREnYTAEDVQKDEFFVK	FALSE	A0A1W7HP35	Hemoglobin	tr|A0A0M3JEL6|A0A0M3JEL6_ANISI, tr|A0A0M3KIW7|A0A0M3KIW7_ANISI, tr|A0A1W7HP31|A0A1W7HP31_ANISI, tr|A0A1W7HP34|A0A1W7HP34_9BILA, tr|A0A221C790|A0A221C790_ANISI, tr|K9USK2|K9USK2_9BILA
2203041_Anis_L3_ES_5h.13476.13476.4	4	3580.54	896.141	1	HexNAc(3)Hex(3)Fuc(1)PC(1) % 1406.5100	0.35	0	GREnYTAEDVQKDEFFVK	FALSE	A0A1W7HP35	Hemoglobin	tr|A0A0M3JEL6|A0A0M3JEL6_ANISI, tr|A0A0M3KIW7|A0A0M3KIW7_ANISI, tr|A0A1W7HP31|A0A1W7HP31_ANISI, tr|A0A1W7HP34|A0A1W7HP34_9BILA, tr|A0A221C790|A0A221C790_ANISI, tr|K9USK2|K9USK2_9BILA
2203041_Anis_L3_ES_5h.13484.13484.2	2	3212.41	1607.21	1	HexNAc(2)Hex(3)Fuc(1) % 1038.3751	3.94	0	GREnYTAEDVQKDEFFVK	FALSE	A0A1W7HP35	Hemoglobin	tr|A0A0M3JEL6|A0A0M3JEL6_ANISI, tr|A0A0M3KIW7|A0A0M3KIW7_ANISI, tr|A0A1W7HP31|A0A1W7HP31_ANISI, tr|A0A1W7HP34|A0A1W7HP34_9BILA, tr|A0A221C790|A0A221C790_ANISI, tr|K9USK2|K9USK2_9BILA
2203041_Anis_L3_ES_5h.13598.13598.3	3	3197.41	1066.81	1	HexNAc(2)Hex(2)Fuc(2) % 1022.3802	1.63	0	GREnYTAEDVQKDEFFVK	FALSE	A0A1W7HP35	Hemoglobin	tr|A0A0M3JEL6|A0A0M3JEL6_ANISI, tr|A0A0M3KIW7|A0A0M3KIW7_ANISI, tr|A0A1W7HP31|A0A1W7HP31_ANISI, tr|A0A1W7HP34|A0A1W7HP34_9BILA, tr|A0A221C790|A0A221C790_ANISI, tr|K9USK2|K9USK2_9BILA
2203041_Anis_L3_ES_5h.13654.13654.2	2	3050.35	1526.18	1	HexNAc(2)Hex(2)Fuc(1) % 876.3223	3.16	0	GREnYTAEDVQKDEFFVK	FALSE	A0A1W7HP35	Hemoglobin	tr|A0A0M3JEL6|A0A0M3JEL6_ANISI, tr|A0A0M3KIW7|A0A0M3KIW7_ANISI, tr|A0A1W7HP31|A0A1W7HP31_ANISI, tr|A0A1W7HP34|A0A1W7HP34_9BILA, tr|A0A221C790|A0A221C790_ANISI, tr|K9USK2|K9USK2_9BILA
2203041_Anis_L3_ES_5h.13715.13715.2	2	3050.35	1526.18	0.9953	HexNAc(2)Hex(2)Fuc(1) % 876.3223	-0.15	0	GREnYTAEDVQKDEFFVK	FALSE	A0A1W7HP35	Hemoglobin	tr|A0A0M3JEL6|A0A0M3JEL6_ANISI, tr|A0A0M3KIW7|A0A0M3KIW7_ANISI, tr|A0A1W7HP31|A0A1W7HP31_ANISI, tr|A0A1W7HP34|A0A1W7HP34_9BILA, tr|A0A221C790|A0A221C790_ANISI, tr|K9USK2|K9USK2_9BILA
2203041_Anis_L3_ES_5h.13730.13730.3	3	3034.34	1012.46	0.9799	HexNAc(2)Hex(1)Fuc(2) % 860.3274	0.47	0	GREnYTAEDVQKDEFFVK	FALSE	A0A1W7HP35	Hemoglobin	tr|A0A0M3JEL6|A0A0M3JEL6_ANISI, tr|A0A0M3KIW7|A0A0M3KIW7_ANISI, tr|A0A1W7HP31|A0A1W7HP31_ANISI, tr|A0A1W7HP34|A0A1W7HP34_9BILA, tr|A0A221C790|A0A221C790_ANISI, tr|K9USK2|K9USK2_9BILA
2203041_Anis_L3_ES_5h.13751.13751.3	3	2888.29	963.772	1	HexNAc(2)Hex(1)Fuc(1) % 714.2695	0.44	0	GREnYTAEDVQKDEFFVK	FALSE	A0A1W7HP35	Hemoglobin	tr|A0A0M3JEL6|A0A0M3JEL6_ANISI, tr|A0A0M3KIW7|A0A0M3KIW7_ANISI, tr|A0A1W7HP31|A0A1W7HP31_ANISI, tr|A0A1W7HP34|A0A1W7HP34_9BILA, tr|A0A221C790|A0A221C790_ANISI, tr|K9USK2|K9USK2_9BILA
2203041_Anis_L3_ES_5h.13762.13762.4	4	2890.3	723.581	1	HexNAc(2)Hex(1)Fuc(1) % 714.2695	-1.82	0.0140845	GREnYTAEDVQKDEFFVK	FALSE	A0A1W7HP35	Hemoglobin	tr|A0A0M3JEL6|A0A0M3JEL6_ANISI, tr|A0A0M3KIW7|A0A0M3KIW7_ANISI, tr|A0A1W7HP31|A0A1W7HP31_ANISI, tr|A0A1W7HP34|A0A1W7HP34_9BILA, tr|A0A221C790|A0A221C790_ANISI, tr|K9USK2|K9USK2_9BILA
2203041_Anis_L3_ES_5h.13887.13887.2	2	2888.3	1445.16	1	HexNAc(2)Hex(1)Fuc(1) % 714.2695	3.3	0	GREnYTAEDVQKDEFFVK	FALSE	A0A1W7HP35	Hemoglobin	tr|A0A0M3JEL6|A0A0M3JEL6_ANISI, tr|A0A0M3KIW7|A0A0M3KIW7_ANISI, tr|A0A1W7HP31|A0A1W7HP31_ANISI, tr|A0A1W7HP34|A0A1W7HP34_9BILA, tr|A0A221C790|A0A221C790_ANISI, tr|K9USK2|K9USK2_9BILA
2203041_Anis_L3_ES_5h.14320.14320.3	3	2888.3	963.774	1	HexNAc(2)Hex(1)Fuc(1) % 714.2695	0.57	0	GREnYTAEDVQKDEFFVK	FALSE	A0A1W7HP35	Hemoglobin	tr|A0A0M3JEL6|A0A0M3JEL6_ANISI, tr|A0A0M3KIW7|A0A0M3KIW7_ANISI, tr|A0A1W7HP31|A0A1W7HP31_ANISI, tr|A0A1W7HP34|A0A1W7HP34_9BILA, tr|A0A221C790|A0A221C790_ANISI, tr|K9USK2|K9USK2_9BILA
2203041_Anis_L3_ES_5h.14639.14639.3	3	3050.35	1017.79	1	HexNAc(2)Hex(2)Fuc(1) % 876.3223	0.36	0	GREnYTAEDVQKDEFFVK	FALSE	A0A1W7HP35	Hemoglobin	tr|A0A0M3JEL6|A0A0M3JEL6_ANISI, tr|A0A0M3KIW7|A0A0M3KIW7_ANISI, tr|A0A1W7HP31|A0A1W7HP31_ANISI, tr|A0A1W7HP34|A0A1W7HP34_9BILA, tr|A0A221C790|A0A221C790_ANISI, tr|K9USK2|K9USK2_9BILA
2203041_Anis_L3_ES_5h.15964.15964.3	3	2999.28	1000.77	1	HexNAc(2)Hex(3)Fuc(1) % 1038.3751	1.14	0	EnYTAEDVQKDEFFVK	FALSE	A0A1W7HP35	Hemoglobin	tr|A0A0M3JEL6|A0A0M3JEL6_ANISI, tr|A0A0M3KIW7|A0A0M3KIW7_ANISI, tr|A0A1W7HP31|A0A1W7HP31_ANISI, tr|A0A1W7HP34|A0A1W7HP34_9BILA, tr|A0A221C790|A0A221C790_ANISI, tr|K9USK2|K9USK2_9BILA
2203041_Anis_L3_ES_5h.16021.16021.2	2	2999.27	1500.64	1	HexNAc(2)Hex(3)Fuc(1) % 1038.3751	0.43	0	EnYTAEDVQKDEFFVK	FALSE	A0A1W7HP35	Hemoglobin	tr|A0A0M3JEL6|A0A0M3JEL6_ANISI, tr|A0A0M3KIW7|A0A0M3KIW7_ANISI, tr|A0A1W7HP31|A0A1W7HP31_ANISI, tr|A0A1W7HP34|A0A1W7HP34_9BILA, tr|A0A221C790|A0A221C790_ANISI, tr|K9USK2|K9USK2_9BILA
2203041_Anis_L3_ES_5h.16176.16176.3	3	2837.23	946.75	1	HexNAc(2)Hex(2)Fuc(1) % 876.3223	-0.37	0	EnYTAEDVQKDEFFVK	FALSE	A0A1W7HP35	Hemoglobin	tr|A0A0M3JEL6|A0A0M3JEL6_ANISI, tr|A0A0M3KIW7|A0A0M3KIW7_ANISI, tr|A0A1W7HP31|A0A1W7HP31_ANISI, tr|A0A1W7HP34|A0A1W7HP34_9BILA, tr|A0A221C790|A0A221C790_ANISI, tr|K9USK2|K9USK2_9BILA
2203041_Anis_L3_ES_5h.16206.16206.2	2	2837.23	1419.62	1	HexNAc(2)Hex(2)Fuc(1) % 876.3223	1.09	0	EnYTAEDVQKDEFFVK	FALSE	A0A1W7HP35	Hemoglobin	tr|A0A0M3JEL6|A0A0M3JEL6_ANISI, tr|A0A0M3KIW7|A0A0M3KIW7_ANISI, tr|A0A1W7HP31|A0A1W7HP31_ANISI, tr|A0A1W7HP34|A0A1W7HP34_9BILA, tr|A0A221C790|A0A221C790_ANISI, tr|K9USK2|K9USK2_9BILA
2203041_Anis_L3_ES_5h.16401.16401.3	3	2675.18	892.733	1	HexNAc(2)Hex(1)Fuc(1) % 714.2695	-1.3	0	EnYTAEDVQKDEFFVK	FALSE	A0A1W7HP35	Hemoglobin	tr|A0A0M3JEL6|A0A0M3JEL6_ANISI, tr|A0A0M3KIW7|A0A0M3KIW7_ANISI, tr|A0A1W7HP31|A0A1W7HP31_ANISI, tr|A0A1W7HP34|A0A1W7HP34_9BILA, tr|A0A221C790|A0A221C790_ANISI, tr|K9USK2|K9USK2_9BILA
2203042_Anis_L3_ES_24h.05883.05883.3	3	2447.04	816.687	1	HexNAc(2)Hex(3)Fuc(1) % 1038.3751	2.45	0	GREnYTAEDVQK	FALSE	A0A1W7HP35	Hemoglobin	tr|A0A0M3JEL6|A0A0M3JEL6_ANISI, tr|A0A0M3KIW7|A0A0M3KIW7_ANISI, tr|A0A1W7HP31|A0A1W7HP31_ANISI, tr|A0A1W7HP34|A0A1W7HP34_9BILA, tr|A0A221C790|A0A221C790_ANISI, tr|K9USK2|K9USK2_9BILA
2203042_Anis_L3_ES_24h.05934.05934.3	3	2284.98	762.667	0.9999	HexNAc(2)Hex(2)Fuc(1) % 876.3223	1.06	0	GREnYTAEDVQK	FALSE	A0A1W7HP35	Hemoglobin	tr|A0A0M3JEL6|A0A0M3JEL6_ANISI, tr|A0A0M3KIW7|A0A0M3KIW7_ANISI, tr|A0A1W7HP31|A0A1W7HP31_ANISI, tr|A0A1W7HP34|A0A1W7HP34_9BILA, tr|A0A221C790|A0A221C790_ANISI, tr|K9USK2|K9USK2_9BILA
2203042_Anis_L3_ES_24h.06120.06120.3	3	2122.93	708.651	0.9661	HexNAc(2)Hex(1)Fuc(1) % 714.2695	0.71	0	GREnYTAEDVQK	FALSE	A0A1W7HP35	Hemoglobin	tr|A0A0M3JEL6|A0A0M3JEL6_ANISI, tr|A0A0M3KIW7|A0A0M3KIW7_ANISI, tr|A0A1W7HP31|A0A1W7HP31_ANISI, tr|A0A1W7HP34|A0A1W7HP34_9BILA, tr|A0A221C790|A0A221C790_ANISI, tr|K9USK2|K9USK2_9BILA
2203042_Anis_L3_ES_24h.13017.13017.2	2	3050.35	1526.18	1	HexNAc(2)Hex(2)Fuc(1) % 876.3223	2.79	0	GREnYTAEDVQKDEFFVK	FALSE	A0A1W7HP35	Hemoglobin	tr|A0A0M3JEL6|A0A0M3JEL6_ANISI, tr|A0A0M3KIW7|A0A0M3KIW7_ANISI, tr|A0A1W7HP31|A0A1W7HP31_ANISI, tr|A0A1W7HP34|A0A1W7HP34_9BILA, tr|A0A221C790|A0A221C790_ANISI, tr|K9USK2|K9USK2_9BILA
2203042_Anis_L3_ES_24h.13140.13140.4	4	2888.3	723.083	1	HexNAc(2)Hex(1)Fuc(1) % 714.2695	-0.28	0	GREnYTAEDVQKDEFFVK	FALSE	A0A1W7HP35	Hemoglobin	tr|A0A0M3JEL6|A0A0M3JEL6_ANISI, tr|A0A0M3KIW7|A0A0M3KIW7_ANISI, tr|A0A1W7HP31|A0A1W7HP31_ANISI, tr|A0A1W7HP34|A0A1W7HP34_9BILA, tr|A0A221C790|A0A221C790_ANISI, tr|K9USK2|K9USK2_9BILA
2203042_Anis_L3_ES_24h.13164.13164.3	3	2888.3	963.775	1	HexNAc(2)Hex(1)Fuc(1) % 714.2695	1.76	0	GREnYTAEDVQKDEFFVK	FALSE	A0A1W7HP35	Hemoglobin	tr|A0A0M3JEL6|A0A0M3JEL6_ANISI, tr|A0A0M3KIW7|A0A0M3KIW7_ANISI, tr|A0A1W7HP31|A0A1W7HP31_ANISI, tr|A0A1W7HP34|A0A1W7HP34_9BILA, tr|A0A221C790|A0A221C790_ANISI, tr|K9USK2|K9USK2_9BILA
2203042_Anis_L3_ES_24h.15069.15069.3	3	2837.21	946.745	1	HexNAc(2)Hex(2)Fuc(1) % 876.3223	-2.72	0.0140845	EnYTAEDVQKDEFFVK	FALSE	A0A1W7HP35	Hemoglobin	tr|A0A0M3JEL6|A0A0M3JEL6_ANISI, tr|A0A0M3KIW7|A0A0M3KIW7_ANISI, tr|A0A1W7HP31|A0A1W7HP31_ANISI, tr|A0A1W7HP34|A0A1W7HP34_9BILA, tr|A0A221C790|A0A221C790_ANISI, tr|K9USK2|K9USK2_9BILA
2211077_Ani_EV.11919.11919.3	3	2284.98	762.668	1	HexNAc(2)Hex(2)Fuc(1) % 876.3223	2.33	0	GREnYTAEDVQK	FALSE	A0A1W7HP35	Hemoglobin	tr|A0A0M3JEL6|A0A0M3JEL6_ANISI, tr|A0A0M3KIW7|A0A0M3KIW7_ANISI, tr|A0A1W7HP31|A0A1W7HP31_ANISI, tr|A0A1W7HP34|A0A1W7HP34_9BILA, tr|A0A221C790|A0A221C790_ANISI, tr|K9USK2|K9USK2_9BILA
2211077_Ani_EV.16280.16280.3	3	2837.23	946.752	1	HexNAc(2)Hex(2)Fuc(1) % 876.3223	-0.42	0	EnYTAEDVQKDEFFVK	FALSE	A0A1W7HP35	Hemoglobin	tr|A0A0M3JEL6|A0A0M3JEL6_ANISI, tr|A0A0M3KIW7|A0A0M3KIW7_ANISI, tr|A0A1W7HP31|A0A1W7HP31_ANISI, tr|A0A1W7HP34|A0A1W7HP34_9BILA, tr|A0A221C790|A0A221C790_ANISI, tr|K9USK2|K9USK2_9BILA
2211077_Ani_EV.24413.24413.3	3	3050.34	1017.79	1	HexNAc(2)Hex(2)Fuc(1) % 876.3223	1.47	0	GREnYTAEDVQKDEFFVK	FALSE	A0A1W7HP35	Hemoglobin	tr|A0A0M3JEL6|A0A0M3JEL6_ANISI, tr|A0A0M3KIW7|A0A0M3KIW7_ANISI, tr|A0A1W7HP31|A0A1W7HP31_ANISI, tr|A0A1W7HP34|A0A1W7HP34_9BILA, tr|A0A221C790|A0A221C790_ANISI, tr|K9USK2|K9USK2_9BILA
2203041_Anis_L3_ES_5h.25829.25829.3	3	3151.34	1051.45	0.9446	HexNAc(2)Hex(2)Fuc(1) % 876.3223	-2.4	0.0140845	GVNnDSALIDYFSSAAEQMDK	TRUE	F4MST7	ANISERP protein

### Sheet: composition Ani s 13
Compositions (Ani s 13)	# Glyco-PSM
Hex2HexNAc2Fuc1	13
Hex1HexNAc2Fuc1	9
Hex3HexNAc2Fuc1	4
Hex3HexNAc3Fuc1PC1	2
Hex1HexNAc2Fuc2	1
Hex2HexNAc2Fuc2	1
Hex2HexNAc3	1
-----------------------------------------------------
31 | TOTAL LINES
7 | DISTINCT LINES

### Sheet: compositions sorted
Total Glycan Composition	# Glyco-PSM
HexNAc(2)Hex(2)Fuc(1)Me(1)	1
HexNAc(2)Hex(3)Fuc(3)Me(1)	1
HexNAc(3)Hex(2)Fuc(1)	1
HexNAc(3)Hex(3)Fuc(2)Me(3)	1
HexNAc(2)Hex(3)Fuc(2)Me(2)	2
HexNAc(3)Hex(3)Fuc(1)PC(1)	2
HexNAc(3)Hex(3)Fuc(2)Me(2)	2
HexNAc(3)Hex(3)Fuc(3)Me(1)	2
HexNAc(2)Hex(1)Fuc(2)	3
HexNAc(2)Hex(2)Fuc(3)Me(1)	3
HexNAc(2)Hex(3)	3
HexNAc(2)Hex(9)	3
HexNAc(2)Hex(2)	4
HexNAc(3)Hex(2)	4
HexNAc(3)Hex(3)Fuc(3)Me(2)	4
HexNAc(2)Hex(4)	7
HexNAc(2)Hex(3)Fuc(1)	8
HexNAc(2)Hex(2)Fuc(2)Me(1)	12
HexNAc(2)Hex(5)	12
HexNAc(2)Hex(1)Fuc(1)	14
HexNAc(2)Hex(2)Fuc(2)	15
HexNAc(2)Hex(2)Fuc(1)	52
Sum	156

### Sheet: proteins sorted
Protein ID	Protein Description	# Glyco-PSM	Predicted N-glycosite
A0A0M3IXZ4	Apolipophorins	1	6
A0A0M3J4K5	Leukotriene A-4 hydrolase	1	2
A0A0M3J7Z0	Peptidase_M1 domain-containing protein	1	2
A0A0M3JF26	SERPIN domain-containing protein	1	4
A0A0M3JHE4	Uncharacterised protein (A0A0M3JHE4)	1	1
A0A0M3JRT2	Suppressor of presenilin-2	1	3
A0A0M3JUC0	GLE1 RNA export mediator	1	8
A0A0M3K026	Uncharacterised protein	1	15
A0A0M3K2Z7	Neurogenic locus notch homolog protein 4	1	14
A0A0M3K6G3	Uncharacterised protein (A0A0M3K026)	1	1
A0A0M3K942	PAB-dependent poly(A)-specific ribonuclease subunit PAN2	1	4
F4MST7	ANISERP protein	1	2
A0A0M3JW11	FABP domain-containing protein	2	3
A0A0M3K2V8	Uncharacterised protein (A0A0M3K2V8)	2	1
A0A0M3K6L1	Superoxide dismutase [Cu-Zn]	2	2
A0A0M3JX96	ML domain-containing protein	3	1
A0A0M3K1Y0	Uncharacterised protein (A0A0M3K1Y0)	3	2
A0A0M3K4F3	Lipase_3 domain-containing protein	4	2
A0A0M3JSA6	COesterase domain-containing protein	5	1
A0A0M3K458	SCP domain-containing protein	5	1
A0A0M3K580	Uncharacterised protein (A0A0M3K580)	5	1
A0A0M3K3Z8	Aminopeptidase	8	3
A0A158PP82	Uncharacterised protein (A0A158PP82)	9	2
A0A0M3JP86	Peptidase_M13_N domain-containing protein	10	1
A0A0M3JWS2	Uncharacterised protein (A0A0M3JWS2)	10	2
A0A158PPR3	Uncharacterised protein (A0A158PPR3)	10	6
A0A0M3KJU5	Uncharacterised protein (A0A0M3KJU5)	15	3
A0A0M3K1U4	SCP domain-containing protein	20	1
A0A1W7HP35	Haemoglobin (Ani s 13)	31	1
	sum	156
